# A DNA base-specific sequence interposed between CRX and NRL contributes to *RHODOPSIN* expression

**DOI:** 10.1101/2023.12.22.573078

**Authors:** Rosa Maritato, Alessia Medugno, Emanuela D’Andretta, Giulia De Riso, Mariangela Lupo, Salvatore Botta, Elena Marrocco, Mario Renda, Martina Sofia, Claudio Mussolino, Maria Laura Bacci, Enrico Maria Surace

## Abstract

The binding affinity of transcription factors (TFs) for their cognate DNA sequences controls gene expression. DNA determines the recruitment and positioning of TFs; whether it plays other roles is unknown. Here we found that the specific 22-bp sequence interposed between the CRX and NRL TFs in the proximal promoter of *RHODOPSIN* (*RHO*) largely controls the expression levels of *RHO*. Mutagenesis of this DNA-linker sequence resulted in wide variation in gene expression. In contrast, reciprocal exchange of human and murine *RHO* elements conferred species-specific expression levels. Targeting the DNA-linker with equal orthogonal DNA-binding proteins activates or represses *RHO* expression depending on its orientation relative to CRX and NRL binding sites. We conclude that DNA itself adds to TF activity through a code that determines optimal levels of *RHO* expression.
