## Supplementary material for "A DNA base-specific sequence interposed between CRX and NRL contributes to *RHODOPSIN* expression": Table S1

### Sheet: Foglio2
Name	Sequences
hRHOp	GGATTAATATGATTATGAACACCCCCAATCTCCCAGATGCTGATTCAGCCAG
Prom G-1	GGTGCTGATTCAGCCTGAACACCCCCAATCTCCCAGAGATTAATATGATTAAG
Prom G-2	GGCCGACTTAGTCGTTGAACACCCCCAATCTCCCAGAATTAGTATAATTAGAG
Del-5'	GGATTAATATGATTATCCCCCAATCTCCCAGATGCTGATTCAGCCAG
Del-C	GGATTAATATGATTATGAACACATCTCCCAGATGCTGATTCAGCCAG
Del-3'	GGATTAATATGATTATGAACACCCCCAATCGATGCTGATTCAGCCAG
Prom L	GGATTAATATGATTAAGACCCTCTAACCCCCACAAGTTGCTGATTCAGCCAG
Prom N	GGATTAATATGATTAGTCCACACCCCAATCTCCCAGATGCTGATTCAGCCAG
Prom-Me	GGATTAATATGATTATGAAACAAAAACATCTCCCAGATGCTGATTCAGCCAG
PromH	GGATTAATATGATTATGAACACCCCCACCCCAATCTCTGCTGATTCAGCCAG
Prom E	GGATTAATATGATTATGAACACCCCCACGAGAAACTCTGCTGATTCAGCCAG
Prom-3A	GGATTAATATGATTATGAACACCACCAATCTCCCAGATGCTGATTCAGCCAG
Prom Q	GG------------------------------------------------AG
Prom S	GGATTAATATGATTATGAACACCCCCAATCTCCCAGATGCTGATTCAGCCACCTTGGCCCCTCTTAGAAGCCAATTAGGCCCTCAGTTTCTGCAGCGGGGATTAATATGATTATGAACACCCCCAATCTCCCAGATGCTGATTCAGCCAG
hRHOp_mRRU	GGGGATTAGCGTTAGTATGATATCTCGCGGATGCTGAATCAGCCAG
MutCRX1	GGATGCCGATGATTATGAACACCCCCAATCTCCCAGATGCTGATTCAGCCAG
MutCRX2	GGATTAATATGCGGCTGAACACCCCCAATCTCCCAGATGCTGATTCAGCCAG
MutCRX1.2	GGATGCCGATGCGGCTGAACACCCCCAATCTCCCAGATGCTGATTCAGCCAG
MutNRL	GGATTAATATGATTATGAACACCCCCAATCTCCCAGAGTAGGATTCAGCCAG
mRHOp	GGATTAGCGTTAGTATGATATCTCGCGGATGCTGAATCAGCCTC
mRHOp_hRRU	GGATTAATATGATTATGAACACCCCCAATCTCCCAGATGCTCATTCAGCCTC
hRHO-mAT	GGGATTAATATGATTATGAACACATGATATCTCCCAGATGCTGATTCAGCCAG
mRHO-hCG	GGATTAGCGTTAGTCCCCAATCTCGCGGATGCTGAATCAGCCTC
