## Supplementary material for "A DNA base-specific sequence interposed between CRX and NRL contributes to *RHODOPSIN* expression": Table S2

### Sheet: retina_fimo_filtered_photoprote
TF	motif_id	sequence_name	start	stop	strand	score	p.value	matched_sequence		retina_rna	retina_protein	photo_protein
CRX	CRX_HUMAN.H11MO.0.B	25	6	18	+	7.62121	6.32e-4	TAATATGATTATC		TRUE	TRUE	TRUE
NRL	NRL_HUMAN.H11MO.0.D	25	39	49	+	12.578	1.66e-5	TGCTGATTCAG		TRUE	TRUE	TRUE
CRX	CRX_HUMAN.H11MO.0.B	A	6	18	+	7.71212	6.03e-4	TAATATGATTATG		TRUE	TRUE	TRUE
NRL	NRL_HUMAN.H11MO.0.D	A	39	49	+	12.578	1.66e-5	TGCTGATTCAG		TRUE	TRUE	TRUE
CRX	CRX_HUMAN.H11MO.0.B	C	6	18	+	7.71212	6.03e-4	TAATATGATTATG		TRUE	TRUE	TRUE
NRL	NRL_HUMAN.H11MO.0.D	C	34	44	+	12.578	1.66e-5	TGCTGATTCAG		TRUE	TRUE	TRUE
CRX	CRX_HUMAN.H11MO.0.B	D-Evo	6	18	+	7.71212	6.03e-4	TAATATGATTATG		TRUE	TRUE	TRUE
NRL	NRL_HUMAN.H11MO.0.D	D-Evo	31	41	+	12.578	1.66e-5	TGCTGATTCAG		TRUE	TRUE	TRUE
CRX	CRX_HUMAN.H11MO.0.B	Prom-E	6	18	+	7.71212	6.03e-4	TAATATGATTATG		TRUE	TRUE	TRUE
NRL	NRL_HUMAN.H11MO.0.D	Prom-E	39	49	+	12.578	1.66e-5	TGCTGATTCAG		TRUE	TRUE	TRUE
CRX	CRX_HUMAN.H11MO.0.B	Prom-H	6	18	+	7.71212	6.03e-4	TAATATGATTATG		TRUE	TRUE	TRUE
NRL	NRL_HUMAN.H11MO.0.D	Prom-H	39	49	+	12.578	1.66e-5	TGCTGATTCAG		TRUE	TRUE	TRUE
CRX	CRX_HUMAN.H11MO.0.B	hRHOp	6	18	+	7.71212	6.03e-4	TAATATGATTATG		TRUE	TRUE	TRUE
NRL	NRL_HUMAN.H11MO.0.D	hRHOp	39	49	+	12.578	1.66e-5	TGCTGATTCAG		TRUE	TRUE	TRUE
CRX	CRX_HUMAN.H11MO.0.B	Prom-L	6	18	+	8.68182	3.47e-4	TAATATGATTAAG		TRUE	TRUE	TRUE
NRL	NRL_HUMAN.H11MO.0.D	Prom-L	39	49	+	12.578	1.66e-5	TGCTGATTCAG		TRUE	TRUE	TRUE
CRX	CRX_HUMAN.H11MO.0.B	Prom-Me	6	18	+	7.71212	6.03e-4	TAATATGATTATG		TRUE	TRUE	TRUE
NRL	NRL_HUMAN.H11MO.0.D	Prom-Me	39	49	+	12.578	1.66e-5	TGCTGATTCAG		TRUE	TRUE	TRUE
NRL	NRL_HUMAN.H11MO.0.D	mRHOp	33	43	+	9.20183	2.78e-4	TGCTGAATCAG		TRUE	TRUE	TRUE
CRX	CRX_HUMAN.H11MO.0.B	Prom-N	6	18	+	7.83333	5.64e-4	TAATATGATTAGT		TRUE	TRUE	TRUE
NRL	NRL_HUMAN.H11MO.0.D	Prom-N	39	49	+	12.578	1.66e-5	TGCTGATTCAG		TRUE	TRUE	TRUE
CRX	CRX_HUMAN.H11MO.0.B	Del-3'	6	18	+	7.71212	6.03e-4	TAATATGATTATG		TRUE	TRUE	TRUE
NRL	NRL_HUMAN.H11MO.0.D	Del-3'	34	44	+	12.578	1.66e-5	TGCTGATTCAG		TRUE	TRUE	TRUE
CRX	CRX_HUMAN.H11MO.0.B	Del-5'	6	18	+	7.62121	6.32e-4	TAATATGATTATC		TRUE	TRUE	TRUE
NRL	NRL_HUMAN.H11MO.0.D	Del-5'	34	44	+	12.578	1.66e-5	TGCTGATTCAG		TRUE	TRUE	TRUE
CRX	CRX_HUMAN.H11MO.0.B	Prom-3A	6	18	+	7.71212	6.03e-4	TAATATGATTATG		TRUE	TRUE	TRUE
NRL	NRL_HUMAN.H11MO.0.D	Prom-3A	39	49	+	12.578	1.66e-5	TGCTGATTCAG		TRUE	TRUE	TRUE
CRX	CRX_HUMAN.H11MO.0.B	hRHO2_linkerMurino	50	62	+	9.69697	1.85e-4	CCAGGAGCTTAGG		TRUE	TRUE	TRUE
NRL	NRL_HUMAN.H11MO.0.D	hRHO2_linkerMurino	39	49	+	12.578	1.66e-5	TGCTGATTCAG		TRUE	TRUE	TRUE
CRX	CRX_HUMAN.H11MO.0.B	hRHo_mRRU	42	54	+	9.69697	1.85e-4	CCAGGAGCTTAGG		TRUE	TRUE	TRUE
NRL	NRL_HUMAN.H11MO.0.D	hRHo_mRRU	31	41	+	9.20183	2.78e-4	TGCTGAATCAG		TRUE	TRUE	TRUE
CRX	CRX_HUMAN.H11MO.0.B	mRHO_hRRU	7	19	+	7.71212	6.03e-4	TAATATGATTATG		TRUE	TRUE	TRUE
NRL	NRL_HUMAN.H11MO.0.D	mRHO_hRRU	40	50	+	5.15596	0.00238	TGCTCATTCAG		TRUE	TRUE	TRUE
